# Twelve Platinum-Standard Reference Genomes Sequences (PSRefSeq) that complete the full range of genetic diversity of Asian rice

**DOI:** 10.1101/2019.12.29.888347

**Authors:** Yong Zhou, Dmytro Chebotarov, Dave Kudrna, Victor Llaca, Seunghee Lee, Shanmugam Rajasekar, Nahed Mohammed, Noor Al-Bader, Chandler Sobel-Sorenson, Praveena Parakkal, Lady Johanna Arbelaez, Natalia Franco, Nickolai Alexandrov, N. Ruaraidh Sackville Hamilton, Hei Leung, Ramil Mauleon, Mathias Lorieux, Andrea Zuccolo, Kenneth McNally, Jianwei Zhang, Rod A. Wing

## Abstract

As the human population grows from 7.8 billion to 10 billion over the next 30 years, breeders must do everything possible to create crops that are highly productive and nutritious, while simultaneously having less of an environmental footprint. Rice will play a critical role in meeting this demand and thus, knowledge of the full repertoire of genetic diversity that exists in germplasm banks across the globe is required. To meet this demand, we describe the generation, validation and preliminary analyses of transposable element and long-range structural variation content of 12 near-gap-free reference genome sequences (RefSeqs) from representatives of 12 of 15 subpopulations of cultivated rice. When combined with 4 existing RefSeqs, that represent the 3 remaining rice subpopulations and the largest admixed population, this collection of 16 Platinum Standard RefSeqs (PSRefSeq) can be used as a pan-genome template to map resequencing data to detect virtually all standing natural variation that exists in the pan-cultivated rice genome.
