## Supplementary_file1 for "Twelve Platinum-Standard Reference Genomes Sequences (PSRefSeq) that complete the full range of genetic diversity of Asian rice"

### Sheet: Supplementary Table 1
Supplementary Table 1. Summary of Illumina genome survey sequences for the 12 Oryza sativa genomes.
Variety Name	Illumina Total (bp)	Genome Size (bp) Kmer = 14	Illumina Depth (X)
CHAO MEO::IRGC 80273-1	38600557632	396965000	97.2392
Azucena	1.3506e+10	390284000	34.6056
KETAN NANGKA::IRGC 19961-2	51046107492	393783000	97.5921
ARC 10497::IRGC 12485-1	42487266828	411065000	103.359
IR 64	1.10897e+10	378699000	29.2836
PR 106::IRGC 53418-1	41312634506	427654000	96.6029
LIMA::IRGC 81487-1	44393932352	427905000	103.747
KHAO YAI GUANG::IRGC 65972-1	36515938608	452866000	80.633
GOBOL SAIL (BALAM)::IRGC 26624-2	35404680382	414841000	85.3452
LIU XU::IRGC 109232-1	47436101266	420565000	112.791
LARHA MUGAD::IRGC 52339-1	44349661870	404289000	109.698
NATEL BORO::IRGC 34749-1	43746343786	372517000	117.434

### Sheet: Supplementary Table 2
Supplementary Table 2. Genome features of de novo assemblies for 12 Oryza sativa accessions by Canu1.5, FALCON and MECAT2.
Assemblers	Fetures	CHAO MEO::IRGC 80273-1	Azucena	KETAN NANGKA::IRGC 19961-2	ARC 10497::IRGC 12485-1	IR 64	PR 106::IRGC 53418-1	LIMA::IRGC 81487-1	KHAO YAI GUANG::IRGC 65972-1	GOBOL SAIL (BALAM)::IRGC 26624-2	LIU XU::IRGC 109232-1	LARHA MUGAD::IRGC 52339-1	NATEL BORO::IRGC 34749-1
canu	Number of sequences	152	1432	51	111	542	73	137	88	77	758	144	51
	Total size of sequences	385,300,312 bp.	426,854,248 bp.	384,182,251 bp.	382,632,343 bp.	450,675,276 bp.	394,777,416 bp.	406,108,421 bp.	398,327,588 bp.	394,382,542 bp.	496,174,224 bp.	396,786,868 bp.	381,520,998 bp.
	Longest sequence	19,303,668 bp.	13,316,004 bp.	29,546,610 bp.	26,399,646 bp.	11,833,599 bp.	31,338,188 bp.	27,196,387 bp.	32,065,732 bp.	29,601,517 bp.	38,163,182 bp.	32,133,799 bp.	31,694,912 bp.
	Shortest sequence	31,263 bp.	53 bp.	33,228 bp.	25,840 bp.	4,470 bp.	71,365 bp.	60,302 bp.	62,199 bp.	56,816 bp.	30,651 bp.	5,557 bp.	42,889 bp.
	Number of sequences > 500 nt	152 (385,300,312 bp).	1428 (426,853,447 bp).	51 (384,182,251 bp).	111 (382,632,343 bp).	542 (450,675,276 bp).	73 (394,777,416 bp).	137 (406,108,421 bp).	88 (398,327,588 bp).	77 (394,382,542 bp).	758 (496,174,224 bp).	144 (396,786,868 bp).	51 (381,520,998 bp).
	Number of sequences > 1k nt	152 (385,300,312 bp).	1421 (426,847,636 bp).	51 (384,182,251 bp).	111 (382,632,343 bp).	542 (450,675,276 bp).	73 (394,777,416 bp).	137 (406,108,421 bp).	88 (398,327,588 bp).	77 (394,382,542 bp).	758 (496,174,224 bp).	144 (396,786,868 bp).	51 (381,520,998 bp).
	Number of sequences > 10k nt	152 (385,300,312 bp).	1247 (425,796,067 bp).	51 (384,182,251 bp).	111 (382,632,343 bp).	541 (450,670,806 bp).	73 (394,777,416 bp).	137 (406,108,421 bp).	88 (398,327,588 bp).	77 (394,382,542 bp).	758 (496,174,224 bp).	142 (396,775,025 bp).	51 (381,520,998 bp).
	Number of sequences > 100k nt	95 (381,554,518 bp).	204 (385,954,685 bp).	43 (383,650,997 bp).	69 (379,988,479 bp).	274 (432,659,071 bp).	61 (393,767,794 bp).	111 (403,956,780 bp).	74 (397,211,223 bp).	68 (393,677,326 bp).	541 (478,029,256 bp).	59 (391,718,277 bp).	35 (380,362,503 bp).
	Number of sequences > 1M nt	53 (370,549,910 bp).	96 (352,401,999 bp).	27 (380,102,219 bp).	51 (376,259,174 bp).	102 (387,243,850 bp).	27 (387,700,820 bp).	35 (387,829,465 bp).	35 (389,640,858 bp).	34 (385,829,226 bp).	70 (371,155,003 bp).	35 (385,063,650 bp).	24 (378,301,198 bp).
	Mean sequence length	2534870	298082	7532985	3447138	831504	5407909	2964295	4526449	5121851	654583	2755464	7480803
	Median sequence length	154,148.5 bp.	33,929.5 bp.	3,371,535 bp.	260,726 bp.	101,136.5 bp.	170,322 bp.	163,678 bp.	195,127 bp.	401,049 bp.	137,828.5 bp.	82,020 bp.	317,268 bp.
	N50 sequence length	9,716,915 bp.	3,888,558 bp.	17,707,699 bp.	9,934,016 bp.	3,959,778 bp.	20,999,472 bp.	14,262,161 bp.	17,266,774 bp.	15,685,983 bp.	5,977,894 bp.	17,747,777 bp.	21,678,103 bp.
	L50 sequence count	15	35	9	12	33	8	11	10	10	18	8	7
falcon	Number of sequences	1473	104	447	1484	1226	681	647	586	603	749	712	539
	Total size of sequences	417,964,237 bp.	384,739,691 bp.	397,017,154 bp.	417,858,139 bp.	462,958,049 bp.	424,682,512 bp.	425,971,071 bp.	415,255,023 bp.	418,006,874 bp.	463,520,710 bp.	418,962,941 bp.	403,797,739 bp.
	Longest sequence	6,043,249 bp.	31,965,826 bp.	17,654,262 bp.	6,506,933 bp.	6,461,080 bp.	18,987,500 bp.	21,189,681 bp.	15,630,036 bp.	25,154,512 bp.	10,984,374 bp.	21,196,415 bp.	19,949,698 bp.
	Shortest sequence	243 bp.	1,510 bp.	1,305 bp.	340 bp.	367 bp.	1,077 bp.	307 bp.	43 bp.	1,403 bp.	0 bp.	362 bp.	733 bp.
	Number of sequences > 500 nt	1472 (417,963,994 bp).	104 (384,739,691 bp).	447 (397,017,154 bp).	1483 (417,857,799 bp).	1223 (462,956,743 bp).	681 (424,682,512 bp).	645 (425,970,351 bp).	585 (415,254,980 bp).	603 (418,006,874 bp).	742 (463,520,710 bp).	710 (418,962,103 bp).	539 (403,797,739 bp).
	Number of sequences > 1k nt	1471 (417,963,457 bp).	104 (384,739,691 bp).	447 (397,017,154 bp).	1483 (417,857,799 bp).	1221 (462,955,381 bp).	681 (424,682,512 bp).	643 (425,968,941 bp).	583 (415,253,603 bp).	603 (418,006,874 bp).	742 (463,520,710 bp).	707 (418,959,311 bp).	536 (403,795,287 bp).
	Number of sequences > 10k nt	1383 (417,384,090 bp).	103 (384,738,181 bp).	405 (396,770,358 bp).	1381 (417,198,008 bp).	1137 (462,474,043 bp).	642 (424,517,345 bp).	599 (425,701,310 bp).	537 (414,986,546 bp).	553 (417,734,033 bp).	742 (463,520,710 bp).	620 (418,418,022 bp).	492 (403,553,154 bp).
	Number of sequences > 100k nt	383 (377,807,156 bp).	58 (382,027,799 bp).	109 (382,922,790 bp).	413 (379,790,675 bp).	362 (428,819,002 bp).	170 (402,714,933 bp).	157 (403,790,785 bp).	151 (397,535,932 bp).	130 (397,593,735 bp).	382 (444,176,145 bp).	166 (398,730,047 bp).	105 (384,697,784 bp).
	Number of sequences > 1M nt	130 (277,224,326 bp).	39 (378,370,621 bp).	70 (370,631,657 bp).	134 (272,722,546 bp).	143 (356,145,432 bp).	71 (383,112,141 bp).	79 (386,015,143 bp).	91 (373,127,562 bp).	64 (379,068,674 bp).	106 (352,709,101 bp).	83 (369,447,989 bp).	66 (371,577,588 bp).
	Mean sequence length	283750	3699420	888181	281575	377616	623616	658378	708626	693212	618852	588431	749160
	Median sequence length	42,705 bp.	121,616 bp.	51,927 bp.	40,515 bp.	51,650 bp.	52,979 bp.	55,976 bp.	52,379 bp.	50,373 bp.	102,363 bp.	47,354.5 bp.	56,704 bp.
	N50 sequence length	1,616,332 bp.	16,106,380 bp.	6,802,876 bp.	1,564,692 bp.	2,200,738 bp.	7,973,901 bp.	7,470,691 bp.	4,696,015 bp.	7,651,249 bp.	3,265,125 bp.	5,662,344 bp.	8,020,714 bp.
	L50 sequence count	78	9	18	84	60	19	19	28	17	40	25	16
mecat2	Number of sequences	241	116	97	230	501	113	143	116	64	679	193	201
	Total size of sequences	375,395,687 bp.	378,046,431 bp.	382,778,126 bp.	377,640,874 bp.	418,790,768 bp.	395,404,167 bp.	400,608,885 bp.	367,073,907 bp.	393,211,896 bp.	446,168,466 bp.	393,508,832 bp.	385,696,147 bp.
	Longest sequence	10,940,410 bp.	23,392,999 bp.	29,487,693 bp.	16,830,803 bp.	9,620,289 bp.	34,489,834 bp.	36,848,924 bp.	29,024,776 bp.	44,304,478 bp.	38,493,727 bp.	29,810,963 bp.	31,845,677 bp.
	Shortest sequence	610 bp.	1,219 bp.	1,074 bp.	549 bp.	28,131 bp.	1,339 bp.	1,339 bp.	1,598 bp.	4,693 bp.	549 bp.	664 bp.	691 bp.
	Number of sequences > 500 nt	241 (375,395,687 bp).	116 (378,046,431 bp).	97 (382,778,126 bp).	230 (377,640,874 bp).	501 (418,790,768 bp).	113 (395,404,167 bp).	143 (400,608,885 bp).	116 (367,073,907 bp).	64 (393,211,896 bp).	679 (446,168,466 bp).	193 (393,508,832 bp).	201 (385,696,147 bp).
	Number of sequences > 1k nt	238 (375,393,190 bp).	116 (378,046,431 bp).	97 (382,778,126 bp).	226 (377,637,666 bp).	501 (418,790,768 bp).	113 (395,404,167 bp).	143 (400,608,885 bp).	116 (367,073,907 bp).	64 (393,211,896 bp).	668 (446,160,455 bp).	192 (393,508,168 bp).	198 (385,693,696 bp).
	Number of sequences > 10k nt	217 (375,281,276 bp).	106 (377,989,173 bp).	83 (382,698,180 bp).	194 (377,488,933 bp).	501 (418,790,768 bp).	99 (395,330,632 bp).	117 (400,468,309 bp).	107 (367,032,103 bp).	60 (393,184,910 bp).	479 (445,139,776 bp).	166 (393,377,173 bp).	143 (385,407,723 bp).
	Number of sequences > 100k nt	136 (372,059,148 bp).	67 (376,358,737 bp).	37 (380,556,280 bp).	129 (374,884,549 bp).	318 (406,303,185 bp).	34 (392,932,928 bp).	50 (397,830,979 bp).	36 (363,770,126 bp).	33 (391,657,293 bp).	220 (436,276,969 bp).	62 (388,790,002 bp).	37 (380,996,815 bp).
	Number of sequences > 1M nt	81 (341,969,740 bp).	51 (368,967,817 bp).	29 (378,617,893 bp).	90 (357,474,872 bp).	122 (331,039,223 bp).	24 (389,615,790 bp).	33 (392,934,938 bp).	25 (359,778,489 bp).	22 (389,148,818 bp).	87 (385,649,883 bp).	47 (385,427,209 bp).	25 (379,394,694 bp).
	Mean sequence length	1557658	3259020	3946166	1641916	835909	3499151	2801460	3164430	6143935	657096	2038905	1918886
	Median sequence length	363,408 bp.	504,521 bp.	64,332 bp.	317,997.5 bp.	190,677 bp.	39,878 bp.	46,818 bp.	58,138 bp.	116,075.5 bp.	30,962 bp.	50,966 bp.	29,747 bp.
	N50 sequence length	5,336,915 bp.	10,440,731 bp.	17,584,371 bp.	5,089,065 bp.	2,737,939 bp.	22,469,819 bp.	17,639,931 bp.	17,840,582 bp.	20,803,229 bp.	6,899,863 bp.	12,298,593 bp.	18,402,708 bp.
	L50 sequence count	25	13	9	22	46	8	9	8	7	16	12	8

### Sheet: Supplementary Table 3
Supplementary Table 3. Genome features of 12 Oryza sativa accessions by GPM editing.
Fetures	CHAO MEO::IRGC 80273-1	Azucena	KETAN NANGKA::IRGC 19961-2	ARC 10497::IRGC 12485-1	IR 64	PR 106::IRGC 53418-1	LIMA::IRGC 81487-1	KHAO YAI GUANG::IRGC 65972-1	GOBOL SAIL (BALAM)::IRGC 26624-2	LIU XU::IRGC 109232-1	LARHA MUGAD::IRGC 52339-1	NATEL BORO::IRGC 34749-1
Number of sequences	136	53	41	83	128	58	111	61	49	588	46	26
Total size of sequences	384,714,333 bp.	381,568,527 bp.	383,971,120 bp.	382,043,555 bp.	388,473,696 bp.	397,125,412 bp.	407,596,313 bp.	400,990,151 bp.	394,174,378 bp.	491,646,357 bp.	391,869,245 bp.	384,741,818 bp.
Longest sequence	25,650,153 bp.	33,513,758 bp.	31,738,027 bp.	29,525,146 bp.	22,593,598 bp.	39,183,656 bp.	39,451,588 bp.	32,080,718 bp.	44,395,019 bp.	44,746,243 bp.	44,857,821 bp.	43,642,146 bp.
Shortest sequence	31,247 bp.	28,273 bp.	33,223 bp.	25,840 bp.	28,179 bp.	62,177 bp.	60,364 bp.	62,282 bp.	4,693 bp.	31,057 bp.	5,656 bp.	42,889 bp.
Number of sequences > 500 nt	136 (384,714,333 bp).	53 (381,568,527 bp).	41 (383,971,120 bp).	83 (382,043,555 bp).	128 (388,473,696 bp).	58 (397,125,412 bp).	111 (407,596,313 bp).	61 (400,990,151 bp).	49 (394,174,378 bp).	588 (491,646,357 bp).	46 (391,869,245 bp).	26 (384,741,818 bp).
Number of sequences > 1k nt	136 (384,714,333 bp).	53 (381,568,527 bp).	41 (383,971,120 bp).	83 (382,043,555 bp).	128 (388,473,696 bp).	58 (397,125,412 bp).	111 (407,596,313 bp).	61 (400,990,151 bp).	49 (394,174,378 bp).	588 (491,646,357 bp).	46 (391,869,245 bp).	26 (384,741,818 bp).
Number of sequences > 10k nt	136 (384,714,333 bp).	53 (381,568,527 bp).	41 (383,971,120 bp).	83 (382,043,555 bp).	128 (388,473,696 bp).	58 (397,125,412 bp).	111 (407,596,313 bp).	61 (400,990,151 bp).	45 (394,147,392 bp).	588 (491,646,357 bp).	45 (391,863,589 bp).	26 (384,741,818 bp).
Number of sequences > 100k nt	81 (381,126,077 bp).	32 (380,484,904 bp).	33 (383,439,140 bp).	49 (379,983,247 bp).	104 (386,879,335 bp).	47 (396,216,074 bp).	86 (405,526,260 bp).	50 (400,163,551 bp).	21 (392,844,006 bp).	395 (475,444,831 bp).	18 (390,417,465 bp).	19 (384,284,582 bp).
Number of sequences > 1M nt	48 (372,884,715 bp).	27 (379,478,749 bp).	20 (380,433,420 bp).	38 (377,675,338 bp).	74 (371,838,746 bp).	16 (391,175,705 bp).	17 (392,624,808 bp).	20 (394,948,352 bp).	15 (391,772,695 bp).	18 (395,640,191 bp).	15 (389,820,951 bp).	16 (383,720,536 bp).
Mean sequence length	2,828,781 bp.	7,199,406 bp.	9,365,149 bp.	4,602,934 bp.	3,034,950 bp.	6,846,989 bp.	3,672,038 bp.	6,573,609 bp.	8,044,375 bp.	836,133 bp.	8,518,896 bp.	14,797,762 bp.
Median sequence length	139,919.5 bp.	1,015,454 bp.	820,882 bp.	176,119 bp.	1,470,635 bp.	141,708 bp.	144,367 bp.	162,420 bp.	75,063 bp.	122,237 bp.	71,437 bp.	15,658,731 bp.
N50 sequence length	11,025,322 bp.	22,940,949 bp.	22,679,302 bp.	17,921,520 bp.	7,352,909 bp.	26,007,178 bp.	27,206,337 bp.	21,823,919 bp.	29,604,901 bp.	26,804,887 bp.	30,747,645 bp.	27,825,079 bp.
L50 sequence count	13	7	7	9	18	7	7	8	6	8	6	6

### Sheet: Supplementary Table 4
Supplementary Table 4. Chromosome length (Mb) of 12 Oryza sativa genomes.
Variety Name/Length(Mb)	Chr01	Chr02	Chr03	Chr04	Chr05	Chr06	Chr07	Chr08	Chr09	Chr10	Chr11	Chr12
CHAO MEO::IRGC 80273-1	44.3092	36.5436	37.868	35.4762	30.3502	30.9139	29.2534	28.5229	23.0595	23.7363	28.8015	28.0221
Azucena	44.0112	36.4683	38.425	34.1929	30.9549	31.189	29.3276	29.1687	23.1253	25.0957	30.1815	27.4873
KETAN NANGKA::IRGC 19961-2	43.4438	36.3651	37.4886	34.2818	30.4145	31.738	30.6249	29.5542	23.5449	25.9015	30.6966	26.7051
ARC 10497::IRGC 12485-1	43.679	35.9234	38.3766	34.3294	30.5667	31.8377	29.5251	29.5097	24.2239	24.6262	29.2391	26.6271
IR 64	44.35	37.112	38.8263	35.282	31.0135	32.1516	31.2011	30.1806	24.2662	25.557	31.2189	25.5396
PR 106::IRGC 53418-1	44.3891	38.1455	39.1837	36.9949	30.8357	32.2147	30.6575	30.0349	24.9752	25.709	32.0287	26.0072
LIMA::IRGC 81487-1	44.9594	37.9012	39.4516	36.9365	31.2482	32.4843	30.7425	29.2896	24.0474	25.7735	32.4219	27.3691
KHAO YAI GUANG::IRGC 65972-1	44.762	37.5319	40.3673	36.8933	31.2667	32.0807	30.2655	29.2537	25.3406	25.4414	32.703	27.8316
GOBOL SAIL (BALAM)::IRGC 26624-2	44.395	37.0616	39.5043	37.6849	30.8422	32.4906	30.3153	29.6049	24.9521	25.6708	31.7538	27.4975
LIU XU::IRGC 109232-1	44.7462	37.643	39.2839	37.8872	30.9365	32.3454	29.7046	30.9138	24.0086	25.4581	32.3011	26.8049
LARHA MUGAD::IRGC 52339-1	44.8578	36.8263	39.1356	36.6836	30.7476	32.7565	30.4353	29.6156	24.4289	25.2605	32.1077	27.3406
NATEL BORO::IRGC 34749-1	43.6421	37.7829	38.8265	35.3287	31.0078	31.9343	29.2331	29.9453	23.5898	25.1038	31.306	26.0206

### Sheet: Supplementary Table 5
Supplementary Table 5. Bionano optical map statistics for 12 Oryza sativa genomes.
Variety Name	CHAO MEO::IRGC 80273-1	Azucena	KETAN NANGKA::IRGC 19961-2	ARC 10497::IRGC 12485-1	IR 64	PR 106::IRGC 53418-1	LIMA::IRGC 81487-1	KHAO YAI GUANG::IRGC 65972-1	GOBOL SAIL (BALAM)::IRGC 26624-2	LIU XU::IRGC 109232-1	LARHA MUGAD::IRGC 52339-1	NATEL BORO::IRGC 34749-1
Count	24	17	22	22	18	22	22	27	24	56	37	18
Min length (Mbp)	0.411	0.623	0.391	0.285	0.561	0.633	0.576	0.463	0.472	0.514	0.746	0.605
Median length (Mbp)	17.347	23.905	20.006	19.255	24.246	18.263	19.378	13.868	17.992	3.364	3.147	22.366
Mean length (Mbp)	15.977	22.652	17.928	17.506	21.931	18.247	18.548	15.383	16.647	9.009	11.674	21.554
N50 length (Mbp)	22.745	26.691	26.745	25.285	26.662	27.061	26.449	31.449	25.993	22.3	27.088	25.958
Max length (Mbp)	35.926	38.491	34.48	32.164	39.395	39.275	37.317	40.837	37.898	31.175	36.592	35.773
Total length (Mbp)	383.449	385.081	394.415	385.128	394.761	401.428	408.06	415.351	399.519	504.523	431.937	387.975
Mapping Ratio (Contigs/Maps)	100	99.088	97.3046	99.2364	98.1417	98.6192	100	96.4563	98.5117	97.5858	90.397	98.3123

### Sheet: Supplementary Table 6
Supplementary Table 6. Summary of large structural variation (>50 bp) by comparison of each of 16 genomes to every other genome (including 12 genomes in this study and 4 previously reported: MH63, ZS97, N 22 and IRGSP RefSeq).
Variety Name (subpopulation)	SV	Nipponbare (GJ-temp)	CHAO MEO::IRGC 80273-1 (GJ-subtrp)	Azucena (GJ-trop1)	KETAN NANGKA::IRGC 19961-2 (GJ-trop2)	ARC 10497::IRGC 12485-1 (cB)	IR 64 (XI-1B1)	PR 106::IRGC 53418-1 (XI-1B2)	Minghui 63 (XI-adm)	Zhenshan 97 (XI-1A)	LIMA::IRGC 81487-1 (XI-3A)	KHAO YAI GUANG::IRGC 65972-1 (XI-3B1)	GOBOL SAIL (BALAM)::IRGC 26624-2 (XI-2A)	LIU XU::IRGC 109232-1 (XI-3B2)	LARHA MUGAD::IRGC 52339-1 (XI-2B)	NATEL BORO::IRGC 34749-1 (cA2)	N 22::IRGC 19379-1 (cA1)
Nipponbare (GJ-temp)	Number	-
	Size/Mb	-
CHAO MEO::IRGC 80273-1 (GJ-subtrp)	Number	13530	-
	Size/Mb	19.0579	-
Azucena (GJ-trop1)	Number	15227	12626	-
AzucenaRS1	Size/Mb	21.2703	17.9415	-
KETAN NANGKA::IRGC 19961-2 (GJ-trop2)	Number	16516	15381	13401	-
	Size/Mb	23.0657	21.6564	18.5516	-
ARC 10497::IRGC 12485-1 (cB)	Number	20532	19224	19337	19654	-
	Size/Mb	26.8169	25.6461	26.7788	27.1646	-
IR 64 (XI-1B1)	Number	30236	29042	28568	28132	27577	-
OsIR64RS1	Size/Mb	39.6431	39.0643	39.2581	39.6648	38.3105	-
PR 106::IRGC 53418-1 (XI-1B2)	Number	29490	28286	28018	27680	27051	11346	-
	Size/Mb	39.1557	38.6081	38.3929	39.5432	36.6051	17.5698	-
Minghui 63 (XI-adm)	Number	29560	28664	27993	27866	27961	14231	12567	-
MH63RS2	Size/Mb	39.209	38.3846	38.3785	38.8839	39.3299	23.7184	19.622	-
Zhenshan 97 (XI-1A)	Number	29338	28478	28070	27705	26985	15023	14686	16467	-
ZS97RS2	Size/Mb	39.9644	39.8064	40.7121	40.2741	38.4607	23.7723	23.9929	26.0207	-
LIMA::IRGC 81487-1 (XI-3A)	Number	30606	29594	29341	28411	28083	16440	16882	15598	17576	-
	Size/Mb	40.3209	39.7891	40.4276	40.5745	39.5142	24.8911	26.694	25.7501	28.7641	-
KHAO YAI GUANG::IRGC 65972-1 (XI-3B1)	Number	31160	30026	29549	29344	28568	16398	15697	14477	16532	14467	-
	Size/Mb	41.536	40.629	41.3654	42.1468	40.6595	26.858	25.3015	22.1848	28.3339	23.4067	-
GOBOL SAIL (BALAM)::IRGC 26624-2 (XI-2A)	Number	30865	29947	29403	29140	27857	15684	16000	15292	16778	14693	14398	-
	Size/Mb	41.0228	40.7499	40.561	41.5095	39.0631	25.4474	25.2186	24.4012	27.9085	23.5681	23.501	-
LIU XU::IRGC 109232-1 (XI-3B2)	Number	32002	31022	30806	30416	29422	18149	17928	18033	17381	18113	17793	18041	-
	Size/Mb	41.0301	40.3358	40.9563	40.7899	39.2366	25.6162	25.8331	26.187	25.9358	25.7536	26.3782	26.7852	-
LARHA MUGAD::IRGC 52339-1 (XI-2B)	Number	33364	32549	31962	31695	30746	20489	19682	20556	20070	20663	20141	19477	21956	-
	Size/Mb	41.1881	39.9853	39.9463	40.65	38.169	28.1905	26.5897	28.487	28.8435	28.5537	28.9364	26.5559	28.1406	-
NATEL BORO::IRGC 34749-1 (cA2)	Number	34908	34302	34004	34295	32015	29209	29623	29401	29944	29809	29528	28308	31302	30840	-
	Size/Mb	39.5442	39.73	39.2418	39.89	36.5885	39.6365	38.9	38.3318	40.6307	40.2313	40.5105	37.94	40.1039	36.4988	-
N 22::IRGC 19379-1 (cA1)	Number	29317	28677	27851	28291	26367	23423	23365	23987	23480	24152	24087	22967	25437	25239	20265	-
OsN22RS2	Size/Mb	39.5374	39.2527	39.0384	40.0901	35.6731	36.1666	35.8006	37.4248	37.322	37.8149	38.8545	36.5049	38.3159	35.7595	23.8758	-
Subpopulations: GJ = Geng-japonica where temp = temperate, subtrp = subtropical, trop = tropical; cB = circum-Basmati; XI = Xian-indica; adm = admixed; cA = circum-Aus
